# *Mugil cephalus* Low-Density Lipoprotein Receptors: protein family characterization and identification of vitellogenin receptors

**DOI:** 10.1101/2025.03.25.645096

**Authors:** Miccoli Andrea, Randazzo Basilio

## Abstract

Vitellogenin receptors (VtgRs) are pivotal to the successful reproductive event in oviparous species by mediating the uptake of vitellogenin (Vtg) into developing oocytes, ensuring proper yolk formation and embryonic development. In this study, we characterized the low-density lipoprotein receptor (LDLR) family in flathead mullet *Mugil cephalus*, to which VtgRs belong, and placed a focus on identifying and analyzing vitellogenin receptors. Using a comprehensive approach that combined LDLR orthology inference across 13 species, protein domain analysis and 3D structure prediction, synteny evaluation, functional validation through RNA-seq-derived transcript models and phylogenetic analyses, we identified 87 LDLR family members and characterized two putative vitellogenin receptors belonging to the Lr8/VLDLR and Lrp13/LRX+1 subfamilies. These receptors exhibited conserved domain architectures, and the syntenic arrangements of the genes shared with orthologs in other teleost species as well as the ovary-specific expression profiles were consistent with the functional roles of VtgRs in mediating vitellogenin uptake during oocyte development. Phylogenetic analyses confirmed their evolutionary conservation, while structural modeling revealed key features related to ligand binding and functional specialization. The characterization of vitellogenin receptors in the flathead mullet not only advances the understanding of the reproductive biology in an aquaculture-relevant species but also lays the groundwork for future biotechnological interventions aimed at enhancing reproductive management and genetic improvement. Continued exploration of these avenues promises to improve the sustainability and economic viability of aquaculture practices, making it a fertile area for both basic research and applied biotechnology.
