## Supplementary material for "*Mugil cephalus* Low-Density Lipoprotein Receptors: protein family characterization and identification of vitellogenin receptors": Table S1

### Sheet: a-Lr8-VLDLR
NCBI accession	Species
XP_070844659.1	Chaetodon trifascialis
XP_070844658.1	Chaetodon trifascialis
XP_070781108.1	Enoplosus armatus
XP_070781107.1	Enoplosus armatus
XP_070706118.1	Pempheris klunzingeri
XP_070706117.1	Pempheris klunzingeri
XP_070408917.1	Nothobranchius furzeri
XP_015798911.3	Nothobranchius furzeri
XP_015798910.3	Nothobranchius furzeri
XP_023839368.1	Salvelinus sp. IW2-2015
XP_023839367.1	Salvelinus sp. IW2-2015
XP_023839366.1	Salvelinus sp. IW2-2015
XP_069533237.1	Semicossyphus pulcher
XP_069533236.1	Semicossyphus pulcher
XP_069533235.1	Semicossyphus pulcher
XP_069562344.1	Brachyistius frenatus
XP_069562335.1	Brachyistius frenatus
XP_069370039.1	Paralichthys olivaceus
XP_069370037.1	Paralichthys olivaceus
XP_069370036.1	Paralichthys olivaceus
XP_069016973.1	Embiotoca jacksoni
XP_069016966.1	Embiotoca jacksoni
XP_068601303.1	Brachionichthys hirsutus
XP_068588584.1	Cebidichthys violaceus
XP_068588583.1	Cebidichthys violaceus
XP_049595225.1	Syngnathus scovelli
XP_049595223.1	Syngnathus scovelli
XP_049595222.1	Syngnathus scovelli
XP_049595221.1	Syngnathus scovelli
XP_049595220.1	Syngnathus scovelli
XP_068429558.1	Clinocottus analis
XP_068429557.1	Clinocottus analis
XP_068429556.1	Clinocottus analis
XP_068190896.1	Antennarius striatus
XP_068079844.1	Danio rerio
XP_021334797.1	Danio rerio
XP_005155621.1	Danio rerio
XP_005155620.1	Danio rerio
XP_005155619.1	Danio rerio
XP_005155618.1	Danio rerio
XP_067430867.1	Thunnus thynnus
XP_067430866.1	Thunnus thynnus
XP_067340204.1	Channa argus
XP_067340203.1	Channa argus
XP_067340202.1	Channa argus
XP_067340201.1	Channa argus
XP_067289021.1	Pseudorasbora parva
XP_067289020.1	Pseudorasbora parva
XP_067254400.1	Chanodichthys erythropterus
XP_067254399.1	Chanodichthys erythropterus
XP_067105968.1	Osmerus mordax
XP_067105967.1	Osmerus mordax
XP_067105966.1	Osmerus mordax
XP_066507853.1	Hoplias malabaricus
XP_066507852.1	Hoplias malabaricus
XP_020506279.1	Labrus bergylta
XP_020506278.1	Labrus bergylta
XP_063320022.1	Pelmatolapia mariae
XP_057674791.1	Corythoichthys intestinalis
XP_057674790.1	Corythoichthys intestinalis
XP_065146269.1	Paramisgurnus dabryanus
XP_065146267.1	Paramisgurnus dabryanus
XP_065146266.1	Paramisgurnus dabryanus
XP_065146265.1	Paramisgurnus dabryanus
XP_064165394.1	Anguilla rostrata
XP_064165393.1	Anguilla rostrata
XP_064165392.1	Anguilla rostrata
XP_064165391.1	Anguilla rostrata
XP_064165390.1	Anguilla rostrata
XP_064165389.1	Anguilla rostrata
XP_064165388.1	Anguilla rostrata
XP_064165387.1	Anguilla rostrata
XP_064165386.1	Anguilla rostrata
XP_064165385.1	Anguilla rostrata
XP_064165384.1	Anguilla rostrata
XP_064165383.1	Anguilla rostrata
XP_064165381.1	Anguilla rostrata
XP_064165380.1	Anguilla rostrata
XP_064165379.1	Anguilla rostrata
XP_064165378.1	Anguilla rostrata
XP_064165377.1	Anguilla rostrata
XP_064165376.1	Anguilla rostrata
XP_064165375.1	Anguilla rostrata
XP_064165374.1	Anguilla rostrata
XP_064165373.1	Anguilla rostrata
XP_064165372.1	Anguilla rostrata
XP_064165370.1	Anguilla rostrata
XP_064165369.1	Anguilla rostrata
XP_064165368.1	Anguilla rostrata
XP_064165367.1	Anguilla rostrata
XP_064165366.1	Anguilla rostrata
XP_064165364.1	Anguilla rostrata
XP_064165363.1	Anguilla rostrata
XP_064165362.1	Anguilla rostrata
XP_064165361.1	Anguilla rostrata
XP_064165360.1	Anguilla rostrata
XP_063745691.1	Eleginops maclovinus
XP_063745690.1	Eleginops maclovinus
XP_063068297.1	Engraulis encrasicolus
XP_063068296.1	Engraulis encrasicolus
XP_037340623.2	Pungitius pungitius
XP_037340622.2	Pungitius pungitius
XP_062383337.1	Sardina pilchardus
XP_062383336.1	Sardina pilchardus
XP_062383335.1	Sardina pilchardus
XP_062333746.1	Osmerus eperlanus
XP_062333745.1	Osmerus eperlanus
XP_062291228.1	Scomber scombrus
XP_062291227.1	Scomber scombrus
XP_062268973.1	Platichthys flesus
XP_062268972.1	Platichthys flesus
XP_061887597.1	Entelurus aequoreus
XP_061800737.1	Nerophis lumbriciformis
XP_061800736.1	Nerophis lumbriciformis
XP_061733139.1	Nerophis ophidion
XP_061657202.1	Syngnathoides biaculeatus
XP_061657201.1	Syngnathoides biaculeatus
XP_061657200.1	Syngnathoides biaculeatus
XP_061655013.1	Phyllopteryx taeniolatus
XP_061655012.1	Phyllopteryx taeniolatus
XP_061590506.1	Cololabis saira
XP_061553674.1	Phycodurus eques
XP_061553673.1	Phycodurus eques
XP_061553672.1	Phycodurus eques
XP_061553671.1	Phycodurus eques
XP_061149215.1	Syngnathus typhle
XP_061149214.1	Syngnathus typhle
XP_061149213.1	Syngnathus typhle
XP_061149212.1	Syngnathus typhle
XP_061071906.1	Conger conger
XP_061071905.1	Conger conger
XP_061071904.1	Conger conger
XP_061071903.1	Conger conger
XP_061071902.1	Conger conger
XP_061071901.1	Conger conger
XP_061071900.1	Conger conger
XP_061071899.1	Conger conger
XP_061071897.1	Conger conger
XP_061071896.1	Conger conger
XP_061071895.1	Conger conger
XP_061071894.1	Conger conger
XP_061071893.1	Conger conger
XP_061071892.1	Conger conger
XP_061071891.1	Conger conger
XP_061071890.1	Conger conger
XP_061071889.1	Conger conger
XP_061071888.1	Conger conger
XP_061071887.1	Conger conger
XP_061071886.1	Conger conger
XP_061071885.1	Conger conger
XP_061071884.1	Conger conger
XP_061071883.1	Conger conger
XP_061071881.1	Conger conger
XP_061071880.1	Conger conger
XP_060927085.1	Limanda limanda
XP_060927076.1	Limanda limanda
XP_060917739.1	Labrus mixtus
XP_060917738.1	Labrus mixtus
XP_060764239.1	Neoarius graeffei
XP_060764238.1	Neoarius graeffei
XP_060751410.1	Tachysurus vachellii
XP_059894934.1	Gadus macrocephalus
XP_059894933.1	Gadus macrocephalus
XP_059213572.1	Centropristis striata
XP_058645378.1	Onychostoma macrolepis
XP_058645377.1	Onychostoma macrolepis
XP_058645376.1	Onychostoma macrolepis
XP_058472748.1	Solea solea
XP_058472747.1	Solea solea
XP_058267649.1	Hemibagrus wyckioides
XP_058267648.1	Hemibagrus wyckioides
XP_057920881.1	Doryrhamphus excisus
XP_057177852.1	Triplophysa rosa
XP_057177851.1	Triplophysa rosa
XP_057177850.1	Triplophysa rosa
XP_057177849.1	Triplophysa rosa
XP_056875102.1	Takifugu flavidus
XP_056875101.1	Takifugu flavidus
XP_056875099.1	Takifugu flavidus
XP_056591850.1	Triplophysa dalaica
XP_056591849.1	Triplophysa dalaica
XP_056591848.1	Triplophysa dalaica
XP_056591847.1	Triplophysa dalaica
XP_056591846.1	Triplophysa dalaica
XP_056323051.1	Danio aesculapii
XP_056323050.1	Danio aesculapii
XP_056323049.1	Danio aesculapii
XP_056323047.1	Danio aesculapii
XP_056323046.1	Danio aesculapii
XP_056288348.1	Pseudoliparis swirei
XP_056288347.1	Pseudoliparis swirei
XP_056259630.1	Seriola aureovittata
XP_056259629.1	Seriola aureovittata
XP_056147163.1	Lampris incognitus
XP_056097659.1	Rhinichthys klamathensis goyatoka
XP_056097657.1	Rhinichthys klamathensis goyatoka
XP_056097656.1	Rhinichthys klamathensis goyatoka
XP_055369512.1	Betta splendens
XP_033845254.1	Periophthalmus magnuspinnatus
XP_055065105.1	Misgurnus anguillicaudatus
XP_055065104.1	Misgurnus anguillicaudatus
XP_055065103.1	Misgurnus anguillicaudatus
XP_055065102.1	Misgurnus anguillicaudatus
XP_055065101.1	Misgurnus anguillicaudatus
XP_055065100.1	Misgurnus anguillicaudatus
XP_055065099.1	Misgurnus anguillicaudatus
XP_055065098.1	Misgurnus anguillicaudatus
XP_055065097.1	Misgurnus anguillicaudatus
XP_020794061.1	Boleophthalmus pectinirostris
XP_054876807.1	Poeciliopsis prolifica
XP_023145209.2	Amphiprion ocellaris
XP_023145208.2	Amphiprion ocellaris
XP_054613596.1	Dunckerocampus dactyliophorus
XP_054467941.1	Anoplopoma fimbria
XP_054467940.1	Anoplopoma fimbria
XP_053267714.1	Pleuronectes platessa
XP_017345052.1	Ictalurus punctatus
XP_017345049.1	Ictalurus punctatus
XP_017345048.1	Ictalurus punctatus
XP_053501529.1	Ictalurus furcatus
XP_053501528.1	Ictalurus furcatus
XP_053372120.1	Clarias gariepinus
XP_053372119.1	Clarias gariepinus
XP_053372118.1	Clarias gariepinus
XP_053710657.1	Synchiropus splendidus
XP_022058743.2	Acanthochromis polyacanthus
XP_022058742.2	Acanthochromis polyacanthus
XP_051268155.1	Dicentrarchus labrax
XP_051268154.1	Dicentrarchus labrax
XP_026798420.1	Pangasianodon hypophthalmus
XP_018558047.1	Lates calcarifer
XP_018558046.1	Lates calcarifer
XP_053195654.1	Scomber japonicus
XP_053195653.1	Scomber japonicus
XP_052464694.1	Carassius gibelio
XP_052464693.1	Carassius gibelio
XP_052464692.1	Carassius gibelio
XP_051907854.1	Hippocampus zosterae
XP_051767060.1	Ctenopharyngodon idella
XP_051767059.1	Ctenopharyngodon idella
XP_051767058.1	Ctenopharyngodon idella
XP_051767057.1	Ctenopharyngodon idella
XP_051542058.1	Myxocyprinus asiaticus
XP_051542057.1	Myxocyprinus asiaticus
XP_051542056.1	Myxocyprinus asiaticus
XP_051542055.1	Myxocyprinus asiaticus
XP_051542054.1	Myxocyprinus asiaticus
XP_050977891.1	Labeo rohita
XP_050977890.1	Labeo rohita
XP_050977889.1	Labeo rohita
XP_049908239.1	Epinephelus moara
XP_049908238.1	Epinephelus moara
XP_049460615.1	Epinephelus fuscoguttatus
XP_049460614.1	Epinephelus fuscoguttatus
XP_022536942.2	Astyanax mexicanus
XP_022536941.2	Astyanax mexicanus
XP_022536940.2	Astyanax mexicanus
XP_048874548.1	Brienomyrus brachyistius
XP_048090840.1	Alosa alosa
XP_048090839.1	Alosa alosa
XP_048090838.1	Alosa alosa
XP_048090837.1	Alosa alosa
XP_048031003.1	Megalobrama amblycephala
XP_048030995.1	Megalobrama amblycephala
XP_048030985.1	Megalobrama amblycephala
XP_048030977.1	Megalobrama amblycephala
XP_047660958.1	Tachysurus fulvidraco
XP_047660957.1	Tachysurus fulvidraco
XP_047660956.1	Tachysurus fulvidraco
XP_047660955.1	Tachysurus fulvidraco
XP_026996878.2	Tachysurus fulvidraco
XP_047426086.1	Mugil cephalus
XP_047426085.1	Mugil cephalus
XP_047200416.1	Hippoglossus stenolepis
XP_047200415.1	Hippoglossus stenolepis
XP_047228501.1	Girardinichthys multiradiatus
XP_047228500.1	Girardinichthys multiradiatus
XP_035464568.1	Scophthalmus maximus
XP_035464567.1	Scophthalmus maximus
XP_035464566.1	Scophthalmus maximus
XP_035464565.1	Scophthalmus maximus
XP_045922632.1	Micropterus dolomieu
XP_045922631.1	Micropterus dolomieu
XP_046901701.1	Hypomesus transpacificus
XP_046901700.1	Hypomesus transpacificus
XP_046901699.1	Hypomesus transpacificus
XP_046901698.1	Hypomesus transpacificus
XP_046717133.1	Silurus meridionalis
XP_046717132.1	Silurus meridionalis
XP_046717131.1	Silurus meridionalis
XP_046717130.1	Silurus meridionalis
XP_046717129.1	Silurus meridionalis
XP_046231027.1	Scatophagus argus
XP_046231026.1	Scatophagus argus
XP_013984478.1	Salmo salar
XP_013984470.1	Salmo salar
XP_044189236.1	Thunnus albacares
XP_044189235.1	Thunnus albacares
XP_044029952.1	Siniperca chuatsi
XP_044029951.1	Siniperca chuatsi
XP_044000275.1	Gambusia affinis
XP_044000274.1	Gambusia affinis
XP_043873222.1	Solea senegalensis
XP_043873221.1	Solea senegalensis
XP_043873220.1	Solea senegalensis
XP_043873219.1	Solea senegalensis
XP_043106145.1	Puntigrus tetrazona
XP_043106144.1	Puntigrus tetrazona
XP_043106143.1	Puntigrus tetrazona
XP_043106142.1	Puntigrus tetrazona
XP_037548048.1	Nematolebias whitei
XP_042588116.1	Cyprinus carpio
XP_031414638.1	Clupea harengus
XP_012696139.1	Clupea harengus
XP_012696138.1	Clupea harengus
XP_012696137.1	Clupea harengus
XP_042364845.1	Plectropomus leopardus
XP_042251876.1	Thunnus maccoyii
XP_042251875.1	Thunnus maccoyii
XP_042076533.1	Haplochromis burtoni
XP_041936979.1	Alosa sapidissima
XP_041936978.1	Alosa sapidissima
XP_041936977.1	Alosa sapidissima
XP_041936976.1	Alosa sapidissima
XP_041826321.1	Melanotaenia boesemani
XP_041826320.1	Melanotaenia boesemani
XP_041826319.1	Melanotaenia boesemani
XP_041826318.1	Melanotaenia boesemani
XP_041816767.1	Chelmon rostratus
XP_041816766.1	Chelmon rostratus
XP_041666827.1	Cheilinus undulatus
XP_041666826.1	Cheilinus undulatus
XP_040914451.1	Toxotes jaculatrix
XP_040914449.1	Toxotes jaculatrix
XP_040914448.1	Toxotes jaculatrix
XP_040053051.1	Gasterosteus aculeatus aculeatus
XP_040053050.1	Gasterosteus aculeatus aculeatus
XP_040012992.1	Xiphias gladius
XP_040012991.1	Xiphias gladius
XP_040012990.1	Xiphias gladius
XP_040012989.1	Xiphias gladius
XP_039856089.1	Simochromis diagramma
XP_039635856.1	Perca fluviatilis
XP_039635855.1	Perca fluviatilis
XP_039635854.1	Perca fluviatilis
XP_039532293.1	Pimephales promelas
XP_039532292.1	Pimephales promelas
XP_039532291.1	Pimephales promelas
XP_039532290.1	Pimephales promelas
XP_031601533.1	Oreochromis aureus
XP_031601532.1	Oreochromis aureus
XP_038589753.1	Micropterus salmoides
XP_038589752.1	Micropterus salmoides
XP_038130672.1	Cyprinodon tularosa
XP_038130671.1	Cyprinodon tularosa
XP_024858388.1	Kryptolebias marmoratus
XP_017295978.1	Kryptolebias marmoratus
XP_037608364.1	Sebastes umbrosus
XP_037608363.1	Sebastes umbrosus
XP_017555725.1	Pygocentrus nattereri
XP_017555724.1	Pygocentrus nattereri
XP_037122259.1	Syngnathus acus
XP_037122258.1	Syngnathus acus
XP_037122257.1	Syngnathus acus
XP_037122256.1	Syngnathus acus
XP_036973203.1	Acanthopagrus latus
XP_036973202.1	Acanthopagrus latus
XP_036450642.1	Colossoma macropomum
XP_036450641.1	Colossoma macropomum
XP_036384261.1	Megalops cyprinoides
XP_036384260.1	Megalops cyprinoides
XP_036384259.1	Megalops cyprinoides
XP_036384258.1	Megalops cyprinoides
XP_036384256.1	Megalops cyprinoides
XP_036384255.1	Megalops cyprinoides
XP_036384254.1	Megalops cyprinoides
XP_024118584.1	Oryzias melastigma
XP_012732975.2	Fundulus heteroclitus
XP_035995906.1	Fundulus heteroclitus
XP_031133362.1	Sander lucioperca
XP_031133361.1	Sander lucioperca
XP_031133360.1	Sander lucioperca
XP_006803601.1	Neolamprologus brichardi
XP_035523785.1	Morone saxatilis
XP_035523784.1	Morone saxatilis
XP_035523783.1	Morone saxatilis
XP_026864840.2	Electrophorus electricus
XP_035247348.1	Anguilla anguilla
XP_035247347.1	Anguilla anguilla
XP_035247346.1	Anguilla anguilla
XP_035247345.1	Anguilla anguilla
XP_035247344.1	Anguilla anguilla
XP_035247343.1	Anguilla anguilla
XP_035247342.1	Anguilla anguilla
XP_035247341.1	Anguilla anguilla
XP_035247339.1	Anguilla anguilla
XP_035247338.1	Anguilla anguilla
XP_035247337.1	Anguilla anguilla
XP_035247336.1	Anguilla anguilla
XP_035247335.1	Anguilla anguilla
XP_035247334.1	Anguilla anguilla
XP_035247333.1	Anguilla anguilla
XP_035247332.1	Anguilla anguilla
XP_035247331.1	Anguilla anguilla
XP_035247330.1	Anguilla anguilla
XP_035247329.1	Anguilla anguilla
XP_035247328.1	Anguilla anguilla
XP_034752175.1	Etheostoma cragini
XP_034564983.1	Notolabrus celidotus
XP_034458461.1	Hippoglossus hippoglossus
XP_034458460.1	Hippoglossus hippoglossus
XP_034458459.1	Hippoglossus hippoglossus
XP_034458458.1	Hippoglossus hippoglossus
XP_034403206.1	Cyclopterus lumpus
XP_034403205.1	Cyclopterus lumpus
XP_010875605.1	Esox lucius
XP_010875603.1	Esox lucius
XP_034066696.1	Gymnodraco acuticeps
XP_034066694.1	Gymnodraco acuticeps
XP_034066693.1	Gymnodraco acuticeps
XP_034066692.1	Gymnodraco acuticeps
XP_034047829.1	Thalassophryne amazonica
XP_033981809.1	Trematomus bernacchii
XP_033981808.1	Trematomus bernacchii
XP_033981807.1	Trematomus bernacchii
XP_033951602.1	Pseudochaenichthys georgianus
XP_033951601.1	Pseudochaenichthys georgianus
XP_033502980.1	Epinephelus lanceolatus
XP_033502979.1	Epinephelus lanceolatus
XP_026195538.1	Anabas testudineus
XP_026195537.1	Anabas testudineus
XP_026153673.1	Mastacembelus armatus
XP_026153672.1	Mastacembelus armatus
XP_032426116.1	Xiphophorus hellerii
XP_032426115.1	Xiphophorus hellerii
XP_032395287.1	Etheostoma spectabile
XP_032395286.1	Etheostoma spectabile
XP_031711811.1	Anarrhichthys ocellatus
XP_020312946.1	Oncorhynchus kisutch
XP_020312945.1	Oncorhynchus kisutch
XP_030625826.1	Chanos chanos
XP_030625825.1	Chanos chanos
XP_030625824.1	Chanos chanos
XP_030598447.1	Archocentrus centrarchus
XP_030598446.1	Archocentrus centrarchus
XP_030291774.1	Sparus aurata
XP_030291773.1	Sparus aurata
XP_030005641.1	Sphaeramia orbicularis
XP_029940558.1	Salarias fasciatus
XP_029940557.1	Salarias fasciatus
XP_029921787.1	Myripristis murdjan
XP_029921786.1	Myripristis murdjan
XP_003977343.1	Takifugu rubripes
XP_003977342.1	Takifugu rubripes
XP_029371259.1	Echeneis naucrates
XP_029371258.1	Echeneis naucrates
XP_029300011.1	Cottoperca gobio
XP_029300010.1	Cottoperca gobio
XP_029300009.1	Cottoperca gobio
XP_029300008.1	Cottoperca gobio
XP_018607366.1	Scleropages formosus
XP_018607358.1	Scleropages formosus
XP_028835741.1	Denticeps clupeoides
XP_028835740.1	Denticeps clupeoides
XP_028456791.1	Perca flavescens
XP_028456790.1	Perca flavescens
XP_028456789.1	Perca flavescens
XP_028318346.1	Gouania willdenowi
XP_028273421.1	Parambassis ranga
XP_028273420.1	Parambassis ranga
XP_027881661.1	Xiphophorus couchianus
XP_027881660.1	Xiphophorus couchianus
XP_027132537.1	Larimichthys crocea
XP_027132536.1	Larimichthys crocea
XP_026030255.1	Astatotilapia calliptera
XP_019216861.1	Oreochromis niloticus
XP_005470529.1	Oreochromis niloticus
XP_008322840.1	Cynoglossus semilaevis
XP_008322839.1	Cynoglossus semilaevis
XP_008322837.1	Cynoglossus semilaevis
XP_004538567.1	Maylandia zebra
XP_011480414.1	Oryzias latipes
XP_004075190.1	Oryzias latipes
XP_023664343.1	Paramormyrops kingsleyae
XP_023664342.1	Paramormyrops kingsleyae
XP_023281369.1	Seriola lalandi dorsalis
XP_023281368.1	Seriola lalandi dorsalis
XP_005812485.3	Xiphophorus maculatus
XP_023193661.1	Xiphophorus maculatus
XP_022600207.1	Seriola dumerili
XP_022600206.1	Seriola dumerili
XP_020456718.1	Monopterus albus
XP_019729396.1	Hippocampus comes
XP_008422976.1	Poecilia reticulata
XP_015246563.1	Cyprinodon variegatus
XP_013887785.1	Austrofundulus limnaeus
XP_005725583.1	Pundamilia nyererei
XP_010790961.1	Notothenia coriiceps
XP_008297179.1	Stegastes partitus
XP_008297178.1	Stegastes partitus
NP_001243322.1	Danio rerio

### Sheet: b-Lrp13
NCBI accession	Species
ASS77301.1	Larimichthys crocea
AHJ60091.1	Morone americana
ALD16281.1	Oncorhynchus clarkii
XP_070819760.1	Chaetodon trifascialis
XP_070760898.1	Enoplosus armatus
XP_070690670.1	Pempheris klunzingeri
XP_070402477.1	Nothobranchius furzeri
XP_070402476.1	Nothobranchius furzeri
XP_069538831.1	Semicossyphus pulcher
XP_069557707.1	Brachyistius frenatus
XP_019949466.2	Paralichthys olivaceus
XP_019949465.2	Paralichthys olivaceus
XP_069022340.1	Embiotoca jacksoni
XP_068617008.1	Brachionichthys hirsutus
XP_068576830.1	Cebidichthys violaceus
XP_068576829.1	Cebidichthys violaceus
XP_068576828.1	Cebidichthys violaceus
XP_049620100.1	Syngnathus scovelli
XP_049620099.1	Syngnathus scovelli
XP_068422760.1	Clinocottus analis
XP_068166712.1	Antennarius striatus
XP_068075284.1	Danio rerio
XP_068074315.1	Danio rerio
XP_068077501.1	Danio rerio
XP_067458710.1	Thunnus thynnus
XP_067458708.1	Thunnus thynnus
XP_067458703.1	Thunnus thynnus
XP_067377452.1	Channa argus
XP_067295661.1	Pseudorasbora parva
XP_067263843.1	Chanodichthys erythropterus
XP_067084585.1	Osmerus mordax
XP_063345229.1	Pelmatolapia mariae
XP_057687731.1	Corythoichthys intestinalis
XP_065107050.1	Paramisgurnus dabryanus
XP_063752659.1	Eleginops maclovinus
XP_063051835.1	Engraulis encrasicolus
XP_063051834.1	Engraulis encrasicolus
XP_062874430.1	Trichomycterus rosablanca
XP_037339557.2	Pungitius pungitius
XP_062418469.1	Pungitius pungitius
XP_037339555.2	Pungitius pungitius
XP_062398823.1	Sardina pilchardus
XP_062307747.1	Osmerus eperlanus
XP_062240696.1	Platichthys flesus
XP_062240695.1	Platichthys flesus
XP_061907558.1	Entelurus aequoreus
XP_061907557.1	Entelurus aequoreus
XP_061841939.1	Nerophis lumbriciformis
XP_061763031.1	Nerophis ophidion
XP_061673825.1	Syngnathoides biaculeatus
XP_061673824.1	Syngnathoides biaculeatus
XP_061622629.1	Phyllopteryx taeniolatus
XP_061622627.1	Phyllopteryx taeniolatus
XP_061586431.1	Cololabis saira
XP_061527123.1	Phycodurus eques
XP_061134370.1	Syngnathus typhle
XP_060927224.1	Limanda limanda
XP_060893233.1	Labrus mixtus
XP_060763950.1	Neoarius graeffei
XP_060738787.1	Tachysurus vachellii
XP_059910102.1	Gadus macrocephalus
XP_059405504.1	Carassius carassius
XP_059405503.1	Carassius carassius
XP_059405502.1	Carassius carassius
XP_059405501.1	Carassius carassius
XP_059405500.1	Carassius carassius
XP_059405499.1	Carassius carassius
XP_059405498.1	Carassius carassius
XP_059193208.1	Centropristis striata
XP_058630536.1	Onychostoma macrolepis
XP_058492298.1	Solea solea
XP_058492297.1	Solea solea
XP_058492296.1	Solea solea
XP_058231416.1	Hemibagrus wyckioides
XP_057927615.1	Doryrhamphus excisus
XP_057176293.1	Triplophysa rosa
XP_057176285.1	Triplophysa rosa
XP_057176276.1	Triplophysa rosa
XP_056888693.1	Takifugu flavidus
XP_056888692.1	Takifugu flavidus
XP_056603302.1	Triplophysa dalaica
XP_056603301.1	Triplophysa dalaica
XP_056603300.1	Triplophysa dalaica
XP_056449043.1	Gadus chalcogrammus
XP_056314902.1	Danio aesculapii
XP_056276099.1	Pseudoliparis swirei
XP_056231681.1	Seriola aureovittata
XP_056135703.1	Lampris incognitus
XP_056110763.1	Rhinichthys klamathensis goyatoka
XP_055775068.1	Salvelinus fontinalis
XP_055775067.1	Salvelinus fontinalis
XP_029018451.1	Betta splendens
XP_055080144.1	Periophthalmus magnuspinnatus
XP_055018143.1	Boleophthalmus pectinirostris
XP_055018142.1	Boleophthalmus pectinirostris
XP_055018141.1	Boleophthalmus pectinirostris
XP_055018140.1	Boleophthalmus pectinirostris
XP_054906763.1	Poeciliopsis prolifica
XP_023147772.2	Amphiprion ocellaris
XP_023147771.2	Amphiprion ocellaris
XP_023147773.1	Amphiprion ocellaris
XP_054630212.1	Dunckerocampus dactyliophorus
XP_054466107.1	Anoplopoma fimbria
XP_053276238.1	Pleuronectes platessa
XP_053530462.1	Ictalurus punctatus
XP_053530461.1	Ictalurus punctatus
XP_053466750.1	Ictalurus furcatus
XP_053337716.1	Clarias gariepinus
XP_053337715.1	Clarias gariepinus
XP_053726335.1	Synchiropus splendidus
XP_053085213.1	Pangasianodon hypophthalmus
XP_051807101.1	Acanthochromis polyacanthus
XP_051278194.1	Dicentrarchus labrax
XP_018524762.1	Lates calcarifer
XP_018524761.1	Lates calcarifer
XP_053181812.1	Scomber japonicus
XP_052412237.1	Carassius gibelio
XP_051956091.1	Xyrauchen texanus
XP_051922902.1	Hippocampus zosterae
XP_051749473.1	Ctenopharyngodon idella
XP_051749472.1	Ctenopharyngodon idella
XP_050964622.1	Labeo rohita
XP_050964621.1	Labeo rohita
XP_049907105.1	Epinephelus moara
XP_049434256.1	Epinephelus fuscoguttatus
XP_049434254.1	Epinephelus fuscoguttatus
XP_049434253.1	Epinephelus fuscoguttatus
XP_022542541.2	Astyanax mexicanus
XP_048835893.1	Brienomyrus brachyistius
XP_048099724.1	Alosa alosa
XP_048099723.1	Alosa alosa
XP_048099722.1	Alosa alosa
XP_048044705.1	Megalobrama amblycephala
XP_048044704.1	Megalobrama amblycephala
XP_048044703.1	Megalobrama amblycephala
XP_027024017.2	Tachysurus fulvidraco
XP_027024016.2	Tachysurus fulvidraco
XP_047448033.1	Mugil cephalus
XP_035021787.1	Hippoglossus stenolepis
XP_035021786.1	Hippoglossus stenolepis
XP_035021785.1	Hippoglossus stenolepis
XP_047237018.1	Girardinichthys multiradiatus
XP_047237017.1	Girardinichthys multiradiatus
XP_035494640.2	Scophthalmus maximus
XP_045890247.1	Micropterus dolomieu
XP_046871579.1	Hypomesus transpacificus
XP_046697948.1	Silurus meridionalis
XP_046242180.1	Scatophagus argus
XP_046242179.1	Scatophagus argus
XP_041756584.2	Coregonus clupeaformis
XP_044220555.1	Thunnus albacares
XP_044220549.1	Thunnus albacares
XP_044220542.1	Thunnus albacares
XP_044054121.1	Siniperca chuatsi
XP_044054120.1	Siniperca chuatsi
XP_043968760.1	Gambusia affinis
XP_043968759.1	Gambusia affinis
XP_043882194.1	Solea senegalensis
XP_043882193.1	Solea senegalensis
XP_043096703.1	Puntigrus tetrazona
XP_043096702.1	Puntigrus tetrazona
XP_037537119.1	Nematolebias whitei
XP_042579081.1	Cyprinus carpio
XP_042579080.1	Cyprinus carpio
XP_012686067.2	Clupea harengus
XP_031426368.1	Clupea harengus
XP_042344780.1	Plectropomus leopardus
XP_042344779.1	Plectropomus leopardus
XP_042276606.1	Thunnus maccoyii
XP_042276605.1	Thunnus maccoyii
XP_042276604.1	Thunnus maccoyii
XP_042083903.1	Haplochromis burtoni
XP_042083902.1	Haplochromis burtoni
XP_041958084.1	Alosa sapidissima
XP_041958083.1	Alosa sapidissima
XP_041958082.1	Alosa sapidissima
XP_041854629.1	Melanotaenia boesemani
XP_041792301.1	Chelmon rostratus
XP_040898812.1	Toxotes jaculatrix
XP_040052315.1	Gasterosteus aculeatus aculeatus
XP_040010466.1	Xiphias gladius
XP_039905905.1	Simochromis diagramma
XP_039905904.1	Simochromis diagramma
XP_039659134.1	Perca fluviatilis
XP_039659132.1	Perca fluviatilis
XP_039659131.1	Perca fluviatilis
XP_039659130.1	Perca fluviatilis
XP_039477265.1	Oreochromis aureus
XP_039477264.1	Oreochromis aureus
XP_039477263.1	Oreochromis aureus
XP_039477262.1	Oreochromis aureus
XP_039477261.1	Oreochromis aureus
XP_031598643.1	Oreochromis aureus
XP_031598638.1	Oreochromis aureus
XP_038560102.1	Micropterus salmoides
XP_038129573.1	Cyprinodon tularosa
XP_017270029.1	Kryptolebias marmoratus
XP_037632668.1	Sebastes umbrosus
XP_037632667.1	Sebastes umbrosus
XP_037387334.1	Pygocentrus nattereri
XP_037387333.1	Pygocentrus nattereri
XP_037387332.1	Pygocentrus nattereri
XP_037115763.1	Syngnathus acus
XP_036953324.1	Acanthopagrus latus
XP_036953323.1	Acanthopagrus latus
XP_036953322.1	Acanthopagrus latus
XP_036953321.1	Acanthopagrus latus
XP_036953319.1	Acanthopagrus latus
XP_036454149.1	Colossoma macropomum
XP_036069588.1	Oryzias melastigma
XP_012735945.3	Fundulus heteroclitus
XP_031156474.2	Sander lucioperca
XP_031156473.1	Sander lucioperca
XP_035766515.1	Neolamprologus brichardi
XP_035513643.1	Morone saxatilis
XP_035382381.1	Electrophorus electricus
XP_034728226.1	Etheostoma cragini
XP_034451527.1	Hippoglossus hippoglossus
XP_034451526.1	Hippoglossus hippoglossus
XP_034397679.1	Cyclopterus lumpus
XP_034152311.1	Esox lucius
XP_010875197.2	Esox lucius
XP_034152310.1	Esox lucius
XP_034057892.1	Gymnodraco acuticeps
XP_034025502.1	Thalassophryne amazonica
XP_033989081.1	Trematomus bernacchii
XP_033989080.1	Trematomus bernacchii
XP_033989079.1	Trematomus bernacchii
XP_033475000.1	Epinephelus lanceolatus
XP_033474999.1	Epinephelus lanceolatus
XP_026198401.1	Anabas testudineus
XP_026198400.1	Anabas testudineus
QEL09659.1	Seriola dumerili
NP_997765.2	Danio rerio
NP_001373570.1	Danio rerio
NP_001357765.1	Danio rerio
NP_001191185.1	Danio rerio
NP_001191129.1	Danio rerio
NP_001116346.1	Danio rerio
NP_957217.2	Danio rerio
KTF92133.1	Cyprinus carpio
KTF81999.1	Cyprinus carpio
KTF81998.1	Cyprinus carpio
