## Supplementary material for "*Mugil cephalus* Low-Density Lipoprotein Receptors: protein family characterization and identification of vitellogenin receptors": Table S2

### Sheet: Sheet1
KO	M. cephalus	A. anguilla	C. harengus	D. labrax	D. melanogaster	D. rerio	G. morhua	I. punctatus	O. aureus	O. sinensis	S. dumerili	S. salar	S. trutta
K03068	14	9	18	11	1	4	17	9	6	0	4	34	15
K04550	7	18	16	19	2	3	7	8	10	0	0	13	1
K12473	15	15	15	16	0	1	10	17	3	7	2	20	19
K12474	6	7	9	5	0	6	4	7	10	6	11	20	10
K20049	4	16	11	8	0	2	8	10	4	2	1	10	20
K20050	3	3	4	6	0	3	5	4	3	6	4	13	8
K20051	10	13	10	20	3	0	8	9	2	6	3	14	8
K20052	18	16	14	16	0	3	13	12	4	10	2	24	18
K20053	10	10	7	8	13	5	9	10	6	7	3	18	18
Grand Total	87	107	104	109	19	27	81	86	48	44	30	166	117
